# Mucosal microbiota and metabolome along the intestinal tracts reveals location specific relationship

**DOI:** 10.1101/454496

**Authors:** Ce Yuan, Melanie Graham, Christopher Staley, Subbaya Subramanian

## Abstract

**Background:** The intestinal microbiota has been recognized as an important component for maintaining human health. The perturbation to its structure has been implicated in many diseases, such as obesity and cancers. The microbiota is highly metabolically active and plays a role in many metabolic pathways absent from the human host. Altered microbiota metabolism has also been linked to obesity, cardiovascular disease, and colorectal cancer. However, there is a gap in the current knowledge of how the microbiota interacts with its host. Here we performed an integrated analysis between the mucosal-associated microbiota and the mucosal tissue metabolomics in healthy non-human primates (NHPs) to investigate these relationships.

**Results:** We found that the overall microbiota composition is influenced by both the tissue location as well as the host individual. The NHPs intestinal microbiota predominantly comprised of members of the phyla Firmicutes, Bacteroidetes, and Proteobacteria. The large intestines contain more Spirochaetes, Tenericutes, and Lentisphaera phyla members. The small intestinal tissues have no significantly different microbiota compositions, while the cecum and distal colon differ greatly in the microbiota compositions. The metabolomics profile reveals a total of 140 metabolites with different concentration between the small and large intestines. The correlations between microbiota and tissue metabolites showed a dense and interconnected network in the small intestines while a sparse network in the large intestines.

**Conclusions:** Our analysis revealed an intricate global relationship between the microbiota and the host tissue metabolome that is mainly driven by the distal colon. Most importantly, we found location specific microbiota-metabolite correlations that have potential implications for studying host-microbiota metabolic interactions.
