## Supplementary table 1 for "Mucosal microbiota and metabolome along the intestinal tracts reveals location specific relationship"

### Sheet: LEfSe
Small Intestine
OTU	LogMaxMean	Class	LDA	pValue
211354	2.69773	Ileum	2.68133	0.0169387	k__Bacteria; p__Firmicutes; c__Clostridia; o__Clostridiales; f__Lachnospiraceae; g__; s__
Large Intestine	LDA cutoff = 3.0
OTU	LogMaxMean	Class	LDA	pValue
4436552	4.88359	Cecum	4.35863	0.00545287	k__Bacteria; p__Bacteroidetes; c__Bacteroidia; o__Bacteroidales; f__Prevotellaceae; g__Prevotella; s__copri
4324245	4.32269	Cecum	3.84893	0.0158716	k__Bacteria; p__Bacteroidetes; c__Bacteroidia; o__Bacteroidales; f__Prevotellaceae; g__Prevotella; s__stercorea
4406684	3.88362	Cecum	3.35683	0.00746101	k__Bacteria; p__Bacteroidetes; c__Bacteroidia; o__Bacteroidales; f__Prevotellaceae; g__Prevotella; s__copri
New.ReferenceOTU7	3.99841	Cecum	3.35081	0.0423164
4428949	3.76262	Cecum	3.31081	0.00148297	k__Bacteria; p__Firmicutes; c__Clostridia; o__Clostridiales; f__Lachnospiraceae; g__Roseburia; s__
186974	3.79319	Cecum	3.23663	0.00541781	k__Bacteria; p__Bacteroidetes; c__Bacteroidia; o__Bacteroidales; f__Prevotellaceae; g__Prevotella; s__copri
4307094	3.56086	Cecum	3.1579	0.00340476	k__Bacteria; p__Bacteroidetes; c__Bacteroidia; o__Bacteroidales; f__[Paraprevotellaceae]; g__[Prevotella]; s__
215670	3.66677	Cecum	3.15776	0.00926705	k__Bacteria; p__Bacteroidetes; c__Bacteroidia; o__Bacteroidales; f__Prevotellaceae; g__Prevotella; s__copri												0.0423164
New.ReferenceOTU161	3.58916	Cecum	3.14992	0.0181042
546557	3.47103	Cecum	3.06406	0.0102615	k__Bacteria; p__Bacteroidetes; c__Bacteroidia; o__Bacteroidales; f__[Paraprevotellaceae]; g__[Prevotella]; s__
New.ReferenceOTU403	3.46285	Cecum	3.04084	0.0111737
842193	3.49045	Cecum	3.00561	0.00641554	k__Bacteria; p__Firmicutes; c__Clostridia; o__Clostridiales; f__; g__; s__
New.ReferenceOTU1443	3.50166	Cecum	3.00491	0.0231938
514045	4.26268	Distal_colon	3.86533	0.0198494	k__Bacteria; p__Spirochaetes; c__Spirochaetes; o__Spirochaetales; f__Spirochaetaceae; g__Treponema; s__
4450214	4.23099	Distal_colon	3.84047	0.000512008	k__Bacteria; p__Firmicutes; c__Clostridia; o__Clostridiales; f__Ruminococcaceae; g__; s__
4369901	4.03298	Distal_colon	3.58815	0.00600695	k__Bacteria; p__Bacteroidetes; c__Bacteroidia; o__Bacteroidales; f__[Paraprevotellaceae]; g__CF231; s__
4300690	3.82959	Distal_colon	3.45743	0.0010318	k__Bacteria; p__Firmicutes; c__Clostridia; o__Clostridiales; f__Ruminococcaceae; g__; s__
New.ReferenceOTU146	3.8642	Distal_colon	3.41817	0.0470991
172163	3.78397	Distal_colon	3.41207	0.00164416	k__Bacteria; p__Firmicutes; c__Clostridia; o__Clostridiales; f__; g__; s__
3826120	3.81681	Distal_colon	3.38803	0.00282374	k__Bacteria; p__Firmicutes; c__Clostridia; o__Clostridiales; f__Ruminococcaceae; g__; s__
4468466	3.76695	Distal_colon	3.33998	0.000800546	k__Bacteria; p__Firmicutes; c__Clostridia; o__Clostridiales; f__Ruminococcaceae; g__; s__
4356697	3.61758	Distal_colon	3.29808	0.000384531	k__Bacteria; p__Firmicutes; c__Clostridia; o__Clostridiales; f__Ruminococcaceae; g__; s__
177663	3.74406	Distal_colon	3.28438	0.00316745	k__Bacteria; p__Firmicutes; c__Clostridia; o__Clostridiales; f__Ruminococcaceae; g__; s__
4364405	3.65897	Distal_colon	3.27795	0.00081305	k__Bacteria; p__Firmicutes; c__Clostridia; o__Clostridiales; f__Ruminococcaceae; g__; s__
4457480	3.54845	Distal_colon	3.22796	0.0270466	k__Bacteria; p__Firmicutes; c__Clostridia; o__Clostridiales; f__Ruminococcaceae; g__; s__
733799	3.58991	Distal_colon	3.22673	0.00146514	k__Bacteria; p__Bacteroidetes; c__Bacteroidia; o__Bacteroidales; f__; g__; s__
4458227	3.67573	Distal_colon	3.22659	0.0355678	k__Bacteria; p__Firmicutes; c__Clostridia; o__Clostridiales; f__; g__; s__
4324985	3.58014	Distal_colon	3.22165	0.002111	k__Bacteria; p__Firmicutes; c__Clostridia; o__Clostridiales; f__Ruminococcaceae; g__; s__
35786	3.56703	Distal_colon	3.17478	0.00478903	k__Bacteria; p__Firmicutes; c__Clostridia; o__Clostridiales; f__Ruminococcaceae; g__; s__
288748	3.48084	Distal_colon	3.16057	0.00248619	k__Bacteria; p__Spirochaetes; c__Spirochaetes; o__Sphaerochaetales; f__Sphaerochaetaceae; g__Sphaerochaeta; s__
4338990	3.49536	Distal_colon	3.15031	0.00313626	k__Bacteria; p__Firmicutes; c__Clostridia; o__Clostridiales; f__Ruminococcaceae; g__; s__
4310221	3.46356	Distal_colon	3.13341	0.000699178	k__Bacteria; p__Bacteroidetes; c__Bacteroidia; o__Bacteroidales; f__; g__; s__
179585	3.56722	Distal_colon	3.09526	0.0118147	k__Bacteria; p__Firmicutes; c__Clostridia; o__Clostridiales; f__Ruminococcaceae; g__; s__
New.ReferenceOTU380	3.41393	Distal_colon	3.06742	0.00711859
1139021	3.4885	Distal_colon	3.06738	0.000617119	k__Bacteria; p__Firmicutes; c__Clostridia; o__Clostridiales; f__Christensenellaceae; g__; s__
4453084	3.3895	Distal_colon	3.04989	0.00159463	k__Bacteria; p__Spirochaetes; c__Spirochaetes; o__Sphaerochaetales; f__Sphaerochaetaceae; g__Sphaerochaeta; s__
4396723	3.41267	Distal_colon	3.04949	0.00122843	k__Bacteria; p__Bacteroidetes; c__Bacteroidia; o__Bacteroidales; f__; g__; s__
4479612	3.3744	Distal_colon	3.0474	0.00116824	k__Bacteria; p__Firmicutes; c__Clostridia; o__Clostridiales; f__Ruminococcaceae; g__Ruminococcus; s__flavefaciens
924224	3.35301	Distal_colon	3.0368	0.0307998	k__Bacteria; p__Spirochaetes; c__Spirochaetes; o__Spirochaetales; f__Spirochaetaceae; g__Treponema; s__
4412541	3.35461	Distal_colon	3.02211	0.0110854	k__Bacteria; p__Firmicutes; c__Clostridia; o__Clostridiales; f__Ruminococcaceae; g__; s__
Small v Large		LDA cutoff = 3.0
OTU	LogMaxMean	Class	LDA	pValue
976838	4.33517	lower	3.99723	1.32479e-06	k__Bacteria; p__Proteobacteria; c__Epsilonproteobacteria; o__Campylobacterales; f__Helicobacteraceae; g__Flexispira; s__
10960	4.2259	lower	3.79054	4.49003e-07	k__Bacteria; p__Proteobacteria; c__Epsilonproteobacteria; o__Campylobacterales; f__Helicobacteraceae; g__Flexispira; s__
16204	4.30573	lower	3.77551	0.043126	k__Bacteria; p__Firmicutes; c__Clostridia; o__Clostridiales; f__Clostridiaceae; g__Sarcina; s__
3019790	3.8443	lower	3.60915	0.0180797	k__Bacteria; p__Spirochaetes; c__[Brachyspirae]; o__[Brachyspirales]; f__Brachyspiraceae; g__Brachyspira; s__
185610	3.97745	lower	3.47384	8.37063e-05	k__Bacteria; p__Firmicutes; c__Clostridia; o__Clostridiales; f__Ruminococcaceae; g__; s__
2564048	3.94867	lower	3.44771	0.00027378	k__Bacteria; p__Proteobacteria; c__Epsilonproteobacteria; o__Campylobacterales; f__Helicobacteraceae; g__; s__
514045	4.00061	lower	3.40243	0.0149191	k__Bacteria; p__Spirochaetes; c__Spirochaetes; o__Spirochaetales; f__Spirochaetaceae; g__Treponema; s__
84927	3.61422	lower	3.3736	0.0128562	k__Bacteria; p__Spirochaetes; c__[Brachyspirae]; o__[Brachyspirales]; f__Brachyspiraceae; g__Brachyspira; s__
230252	3.64499	lower	3.26897	0.00519343	k__Bacteria; p__Firmicutes; c__Clostridia; o__Clostridiales; f__Lachnospiraceae; g__Coprococcus; s__
171157	3.69265	lower	3.26721	6.69479e-06	k__Bacteria; p__Proteobacteria; c__Epsilonproteobacteria; o__Campylobacterales; f__Helicobacteraceae; g__Flexispira; s__
524117	3.78898	lower	3.24823	0.0390889	k__Bacteria; p__Proteobacteria; c__Gammaproteobacteria; o__Aeromonadales; f__Succinivibrionaceae; g__Succinivibrio; s__
4450214	3.91217	lower	3.24748	0.0231434	k__Bacteria; p__Firmicutes; c__Clostridia; o__Clostridiales; f__Ruminococcaceae; g__; s__
297414	3.97243	lower	3.24214	0.00952146	k__Bacteria; p__Bacteroidetes; c__Bacteroidia; o__Bacteroidales; f__Prevotellaceae; g__Prevotella; s__copri
513552	3.6805	lower	3.21632	0.0121255	k__Bacteria; p__Firmicutes; c__Clostridia; o__Clostridiales; f__Veillonellaceae; g__Anaerovibrio; s__
New.ReferenceOTU146	3.54934	lower	3.15176	0.00439217
4295618	3.93878	lower	3.13448	0.0269885	k__Bacteria; p__Bacteroidetes; c__Bacteroidia; o__Bacteroidales; f__Prevotellaceae; g__Prevotella; s__copri
518552	3.7001	lower	3.11801	0.00193934	k__Bacteria; p__Proteobacteria; c__Alphaproteobacteria; o__RF32; f__; g__; s__
1145921	3.72359	lower	3.11501	0.00291915	k__Bacteria; p__Spirochaetes; c__Spirochaetes; o__Spirochaetales; f__Spirochaetaceae; g__Treponema; s__
4428949	3.52794	lower	3.08657	0.000371881	k__Bacteria; p__Firmicutes; c__Clostridia; o__Clostridiales; f__Lachnospiraceae; g__Roseburia; s__
New.ReferenceOTU1057	3.38553	lower	3.08514	0.000652124
798581	3.45839	lower	3.04245	0.0254536	k__Bacteria; p__Firmicutes; c__Clostridia; o__Clostridiales; f__Ruminococcaceae; g__Ruminococcus; s__bromii
172163	3.47612	lower	3.01812	0.0104629	k__Bacteria; p__Firmicutes; c__Clostridia; o__Clostridiales; f__; g__; s__
New.ReferenceOTU1194	4.27162	upper	3.95326	0.0233657
4423384	3.82543	upper	3.26	0.00721666	k__Bacteria; p__Firmicutes; c__Clostridia; o__Clostridiales; f__Lachnospiraceae; g__Blautia; s__obeum
205846	3.55837	upper	3.15588	0.0181517	k__Bacteria; p__Firmicutes; c__Clostridia; o__Clostridiales; f__; g__; s__
